# A simple *Agrobacterium*-mediated stable transformation technique for the hornwort model *Anthoceros agrestis*

**DOI:** 10.1101/2021.01.07.425778

**Authors:** Eftychios Frangedakis, Manuel Waller, Tomoaki Nishiyama, Hirokazu Tsukaya, Xia Xu, Yuling Yue, Michelle Tjahjadi, Andika Gunadi, Joyce Van Eck, Fay-Wei Li, Péter Szövényi, Keiko Sakakibara

## Abstract

We have developed a simple *Agrobacterium-mediated* method for the stable transformation of the hornwort *Anthoceros agrestis*, the fifth bryophyte species for which a genetic manipulation technique becomes available. High transformation efficiency was achieved by using thallus tissue grown under low-light conditions. We generated a total of 216 transgenic *A. agrestis* lines expressing the β-Glucuronidase (GUS), cyan, green, and yellow fluorescent proteins under the control of the CaMV 35S promoter and several endogenous promoters. Nuclear and plasma membrane localization with multiple color fluorescent proteins was also confirmed. The transformation technique described here should pave the way for detailed molecular and genetic studies of hornwort biology, providing much needed insight into the molecular mechanisms underlying symbiosis, carbon-concentrating mechanism, RNA editing, and land plant evolution in general.
